# Attachment of the RNA degradosome to the inner cytoplasmic membrane of *Escherichia coli* prevents wasteful degradation of rRNA intermediates in ribosome assembly

**DOI:** 10.1101/2022.06.14.496040

**Authors:** Lydia Hadjeras, Marie Bouvier, Isabelle Canal, Leonora Poljak, Quentin Morin-Ogier, Carine Froment, Odile Burlet-Schlitz, Lina Hamouche, Laurence Girbal, Muriel Cocaign-Bousquet, Agamemnon J. Carpousis

## Abstract

**Background:** RNase E has crucial roles in the initiation of mRNA degradation, the processing of ‘stable’ transcripts such as rRNA and tRNA, and the quality control of ribosomes. With over 20’000 potential cleavage sites, RNase E is a low specificity endoribonuclease with the capacity to cleave multiple times nearly every transcript in the cell. A large noncatalytic region in the C-terminal half of RNase E is the scaffold for assembly of the multienzyme RNA degradosome. The components of the RNA degradosome cooperate in the degradation of mRNA to oligoribonucleotides, which are then degraded to nucleotides by oligoribonuclease. Over the past decade, compelling evidence has emerged that the RNA degradosome is attached to the phospholipid bilayer of the inner cytoplasmic membrane by the Membrane Targeting Sequence (MTS), which is a 15-residue amphipathic alpha-helix located in the noncatalytic region of RNase E. Systematic proteomic analyses have identified RNase E as an inner membrane protein that can only be solubilized by disrupting the phospholipid bilayer with detergent. Important components of the mRNA degradation machinery are therefore membrane-attached. The reason for this cellular localization has until now been a mystery.

**Results:** We have constructed and characterized the *rneΔMTS* strain expressing ncRNase E (nucleo-cytoplasmic-RNase E), which is a soluble variant that is uniformly distributed in the interior of the cell. In the mutant strain, there is a slowdown in the rates of growth and mRNA degradation. Surprisingly, we have identified aberrant 20S and 40S ribosomal particles in the *rneΔMTS* strain that contain, respectively, precursors of 16S and 23S rRNA that have been ‘nicked’ by ncRNase E. Although intact ribosomes are resistant to RNase E cleavage *in vitro*, protein-free rRNA is readily degraded by RNase E. Partially unfolded ribosomes are susceptible to nicking by RNase E *in vitro*. We have mapped rRNA cleavage sites cRACE. *In vivo* and *in vitro* rRNA cleavages map to the same sites. The sequence of the cleavage sites matches the RNase E consensus sequence previously determined in a transcriptomic analysis that did not include rRNA. Construction of additional mutant strains demonstrated *in vivo* that fragments of 16S and 23S rRNA as well as a precursor of 5S rRNA are degraded in a pathway involving 3’ oligoadenylation and exonucleolytic digestion. A proteomic analysis showed that 17 small subunit proteins and 21 large subunit proteins are underrepresented in the 20S and 40S particles, respectively.

**Conclusions:** Ribosome biogenesis is a complex process involving co-transcriptional rRNA folding and r-protein binding in the nucleoid. Ribonucleoprotein intermediates are released from chromatin by RNase III cleavage. Maturation continues with the addition of ‘late’ proteins resulting in the compact rRNA structures found in mature 30S and 50S ribosomal subunits. Considering our experimental results, we propose that the physical separation of rRNA transcription in the nucleoid from the RNA degradosome on the inner cytoplasmic membrane protects intermediates in ribosome assembly from degradation. A corollary is that ribosome quality control normally occurs when defective ribosomal particles interact with the membrane-attached RNA degradosome. The rRNA degradation pathway described here is the same as described previously for RNase E-dependent degradation of mRNA. Since the pathway for rRNA degradation is the same as the pathway for mRNA degradation, the slowdown of mRNA degradation in the *rneΔMTS* strain could be due to competition by rRNA degradation. Since growth rate is limited by ribosome synthesis rate, the slow growth of the *rneΔMTS* strain is likely due to wasteful degradation of a proportion of newly synthesized rRNA. If r-proteins released by rRNA degradation are not recycled, then this would be an additional burden on cell growth. Avoiding a futile cycle in which rRNA intermediates in ribosome assembly are degraded likely explains why localization of RNase E homologues to the inner cytoplasmic membrane is conserved throughout the β- and γ-Proteobacteria.

**Importance:** In *E. coli*, transcription in the nucleoid, translation in the cytoplasm and initiation of mRNA degradation on the inner cytoplasmic membrane are physically separated. Despite the lack of internal membranes, this separation can be viewed as a compartmentalization of the bacterial cell. Our work shows that the inner membrane localization of the RNA degradosome restricts access of RNase E to intermediates in ribosome assembly. Thus, as in the eukaryotic cell, the architecture of the bacterial cell has an important role in the organization of cellular processes such as ribosome biogenesis, ribosome quality control, and mRNA degradation.
