## Supplementary material for "Attachment of the RNA degradosome to the inner cytoplasmic membrane of *Escherichia coli* prevents wasteful degradation of rRNA intermediates in ribosome assembly": Table S1

### Sheet: 16S_cRACE in vivo
cRACE in vivo for 16S from SLP80
For the cleavage position, we took as a reference the +1 of mature 16S rRNA, so the cleavage that occurred on 16S precursors 5'end are noted with minus positions.
1542nt is the mature 3'end of 16S rRNA
Reference band		Cleavage position(s) on 16S		Other information
RNA band	DNA band after RT-PCR	5’ nt position	3’ nt position	oligoA residues	frequence	cRACE primer
1	1	10	337			In 5’ region
		-131	100			In 5’ region
		-146	92		2	In 5’ region
		1	144			In 5’ region
		-173	116			In 5’ region
		16	280			In 5’ region
		22	291	1		In 5’ region
		1	105			In 5’ region
	2	-66	58		5	In 5’ region
		-29	58			In 5’ region
	3	918	1240			In 3’ region
		1089	1382	10		In 3’ region
		1079	1382	1		In 3’ region
		934	1235			In 3’ region
		979	1239			In 3’ region
		1090	1382			In 3’ region
	4	918	1236			In 3’ region
		1105	1382	2		In 3’ region
		1100	1382	5		In 3’ region
		1153	1382	4		In 3’ region
		1195	1394	1		In 3’ region
		1100	1382	4		In 3’ region
		934	1235			In 3’ region
		922	1235			In 3’ region
		1166	1485	1		In 3’ region
2	1	27	508			In 5’ region
		27	560			In 5’ region
		27	560	1		In 5’ region
		27	536			In 5’ region
		27	509			In 5’ region
		18	503	6		In 5’ region
		27	501			In 5’ region
		32	500			In 5’ region
		32	559			In 5’ region
	3	928	1382			In 3’ region
		928	1382	6		In 3’ region
		918	1220			In 3’ region
		918	1382	5	3	In 3’ region
		918	1382	2	3	In 3’ region
	4	918	1386	6	3	In 3’ region
		918	1386	5		In 3’ region
		918	1386	1		In 3’ region
		918	1386	2	2	In 3’ region
		918	1386	4	2	In 3’ region
		918	1386	8		In 3’ region
2*	1	18	560	1		In 5’ region
		27	559	3		In 5’ region
		27	349			In 5’ region
		32	400			In 5’ region
		32	351			In 5’ region
		28	351			In 5’ region
		-61	281			In 5’ region
		28	345			In 5’ region
3	1	27	340			In 5’ region
		22	889	6		In 5’ region
		32	351			In 5’ region
		27	894	1		In 5’ region
		11	894			In 5’ region
		10	893	6		In 5’ region
		27	891	8		In 5’ region
		11	894	1		In 5’ region
		11	889	5		In 5’ region
	2	27	893			In 5’ region
		-10	894	8		In 5’ region
		-19	892	2		In 5’ region
		10	894	2		In 5’ region
		27	168			In 5’ region
		11	768	8		In 5’ region
		-115	770	6		In 5’ region
		-19	893	4		In 5’ region
		22	461			In 5’ region
		27	892	2		In 5’ region

### Sheet: 16S_cRACE in vitro
cRACE in vitro: 16S
For the cleavage position,we took as a reference the +1 of mature 16S rRNA.
1542nt is the mature 3'end of 16S rRNA
Reference band		Cleavage position(s) on 16S						1542nt
RNA band	DNA band after RT-PCR	5’ nt position	3’ nt position	frequence	cRACE primer
1	1	11	559	3	In 5’ region
		22	559	2	In 5’ region
	2	27	411	3	In 5’ region
		31	406	2	In 5’ region
		31	430		In 5’ region
		27	406		In 5’ region
		28	411		In 5’ region
	3	22	559	5	In 5’ region
		22	408		In 5’ region
		10	358		In 5’ region
	4	22	559	3	In 5’ region
		11	560		In 5’ region
		28	411		In 5’ region
		14	559		In 5’ region
		31	433		In 5’ region
		10	559		In 5’ region
		11	559		In 5’ region
	1	918	1397	6	In 3’ region
		918	1382	2	In 3’ region
		918	1393		In 3’ region
2	1	10	902		In 5’ region
		10	902	3	In 5’ region
		22	559	2	In 5’ region
		10	895	2	In 5’ region
		10	786		In 5’ region
	1	918	1397	4	In 3’ region
		918	1393	2	In 3’ region
		918	1395	3	In 3’ region
		918	1335		In 3’ region

### Sheet: 23S_cRACE in vivo
cRACE in vivo for 23S from SLP80 strain
For the cleavage position, we took as a reference the +1 of mature 23S rRNA, so the cleavage that occurred on 23S precursors are indicated in red
2904nt is the mature 3'end of 23S rRNA
Reference band		Cleavage position(s) on 23S		Other information
RNA band	DNA band	5’ nt position	3’ nt position	oligoA residues	frequence	cRACE primer
1	1	2608	2912			In 3’ region
		2608	2912	1		In 3’ region
	2	2608	2912	1		In 3’ region
		2613	2912		2	In 3’ region
		2608	2888			In 3’ region
		2603	2904			In 3’ region
		2655	2905			In 3’ region
		2648	2904			In 3’ region
	3	2603	2912			In 3’ region
		2608	2912	1		In 3’ region
		2608	2912	2		In 3’ region
		2613	2912			In 3’ region
		2615	2904			In 3’ region
2	1	2608	2912	1		In 3’ region
		2699	2912			In 3’ region
		2613	2912			In 3’ region
		2655	2904			In 3’ region
		2603	2912		1	In 3’ region
2*	1	2760	2912			In 3’ region
		2608	2912			In 3’ region
		2608	2912	1		In 3’ region
		2608	2912	3		In 3’ region
4	1	2032	2912		2	In 3’ region
		2509	2904		2	In 3’ region
		1969	2904		5	In 3’ region
		1969	2912		4	In 3’ region
		2019	2912			In 3’ region
